# Homeodomain protein Sxi1α independently controls cell-cell fusion and gene expression during sexual reproduction in *Cryptococcus deneoformans*

**DOI:** 10.1101/2025.02.11.637763

**Authors:** Jun Huang, Anna E. Lehmann, Patricia P. Peterson, Ziyan Xu, Liping Xiong, Sheng Sun, Joseph Heitman

**Author notes:** Corresponding author: Joseph Heitman.

## Abstract

Sex-specific homeodomain (HD) proteins are key regulators of cell identity and sexual development in fungi, typically functioning as heterodimers to govern transcription. In the human fungal pathogens *Cryptococcus neoformans* and *Cryptococcus deneoformans*, the HD proteins Sxi1α and Sxi2**a** (Sex-inducer 1α and 2**a**) have been characterized as interacting components that play critical roles in sexual development during α x **a** sexual reproduction. α cells are the predominant mating type in natural populations of *Cryptococcus*, and unisexual (same-sex) mating can also occur in certain genetic backgrounds. The roles of Sxi1α and Sxi2**a** in unisexual reproduction are not fully understood. To elucidate the functions of Sxi1α and Sxi2**a**, we first applied AlphaFold3 prediction, which identified potential heterodimeric and homodimeric complexes. Formation of a Sxi2**a** homodimer was then experimentally validated through yeast two-hybrid assays. We subsequently deleted *SXI1*α and *SXI2***a** in the hyper-filamentous self-fertile *C. deneoformans* strains XL280α and XL280**a**. Disruption of these genes did not result in noticeable defects in vegetative growth, virulence-associated traits, colony morphology, sporulation, or competitive fitness during unisexual crosses. Interestingly, both bilateral (mutant x mutant) and unilateral (mutant x wildtype) crosses involving the *sxi1*αΔ mutant significantly increased α-α cell fusion efficiency, suggesting a previously unrecognized inhibitory role for Sxi1α in regulating same-sex cell fusion. Consistently, genes encoding mating pheromones and the α-pheromone receptor Ste3 were upregulated in the *sxi1*αΔ fusion assays. Transcriptomic analysis of *sxi1*αΔ and *sxi2***a**Δ mutants led to the identification of unique subsets of genes negatively regulated by each transcription factor during unisexual reproduction. Additionally, α x **a** crosses between null mutants of *sxi1*αΔ and *sxi2***a**Δ revealed differential regulation of mating-type (*MAT*) loci genes dependent only on Sxi1α or Sxi2**a**. Together, our findings reveal a novel role for Sxi1α in governing cell fusion and demonstrate that Sxi1α and Sxi2**a** have distinct transcriptional control during unisexual and α x **a** sexual reproduction, potentially exerting opposing regulation of sex-specific *MAT* genes.

**Author Summary:** Analogous to processes observed in many eukaryotic organisms, fungal sexual reproduction reshuffles genetic material, producing novel genetic variants with increased fitness and/or adaptive potential. The human fungal pathogen *Cryptococcus deneoformans* is widespread in the environment and can cause severe infections in immunocompromised individuals. Sexual reproduction in this species occurs between cells of either opposite mating types (α x **a** mating) or the same mating type (α x α and **a** x **a** unisexual reproduction). The mating type-specific homeodomain transcription factors Sxi1α and Sxi2**a** are known to form a complex that broadly controls sexual development following α and **a** cell fusion. Here, we find that Sxi1α inhibits cell-cell fusion during unisexual reproduction, while its partner, Sxi2**a**, shows only limited inhibition in certain genetic contexts. Further, we show that Sxi1α and Sxi2**a** regulate transcription of distinct gene sets during both α x **a** and unisexual reproduction, including many within the mating-type (*MAT*) loci, often in opposing manners. Together, these findings reveal that Sxi1α and Sxi2**a** function both cooperatively and independently, thereby allowing for a more flexible and finely-tuned mating control system than previously recognized, providing insight into how this organism generates genetic variation and adapts to changing environments.
