## Supplementary material for "Homeodomain protein Sxi1α independently controls cell-cell fusion and gene expression during sexual reproduction in *Cryptococcus deneoformans*": Table S3

### Sheet: Sxi1α
Gene ID	Protein blast top hit	Gene name	Description	E-value
CNB00230	YHR096C	HXT5	hexose transporter	0.008
CNC00920	YAL062W	GDH3	glutamate dehydrogenase	0
CNC00920	YOR375C	GDH1	glutamate dehydrogenase	0
CNF00610	YGR292W	MAL12	alpha-glucosidase	3e-71
CNJ00950	YLR0044C		indolepyruvate decarboxylase	2e-157
CNK03140
CNN00330
CNN00340
CNN01150

### Sheet: Sxi2a
Gene ID	Protein blast top hit	Gene name	Description	E-value
CNA05720
CNB02770
CNI01620
CNM02130
CND04870		DHA1
