## Supplementary material for "Homeodomain protein Sxi1α independently controls cell-cell fusion and gene expression during sexual reproduction in *Cryptococcus deneoformans*": Table S4

### Sheet: Table S4 Strains
Strain name/designation	Stock number	Genotype	Note	Source
H99	JOHE4413	MATα	C. neoformans natural isolate, VNI lineage	(Janbon et al. 2014)
H99 cap59Δ	JOHE3127	MATα cap59Δ::HYG	C. neoformans acapsular strain, H99 cap59Δ	(Nelson et al. 2001)
MCD16	JOHE5905	MATα lac1Δ::URA5	C. neoformans strain deficient in melanin production, H99 lac1Δ	(Pukkila-Worley et al. 2005)
XL280α	JOHE15661	MATα	C. deneoformans lab strain	(Zhai et al. 2013)
XL280a	JOHE15660	MATa	C. deneoformans lab strain	(Zhai et al. 2013)
JHG4	JOHE24418	MATα sxi1αΔ::NAT#4	XL280α sxi1αΔ	This study
JHG5	JOHE24419	MATα sxi1αΔ::NAT#5	XL280α sxi1αΔ	This study
XL1108	JOHE7763	MATα sxi1αΔ::NAT#8	XL280α sxi1αΔ	Lin and Heitman, unpublished data
XL1109	JOHE7764	MATα sxi1αΔ::NAT#9	XL280α sxi1αΔ	Lin and Heitman, unpublished data
JHG215	JOHE24420	MATα sxi1αΔ::NEO#1	XL280α sxi1αΔ	This study
JHG6	JOHE24421	MATa sxi2aΔ::NEO#6	XL280a sxi2aΔ	This study
JHG7	JOHE24422	MATa sxi2aΔ::NEO#7	XL280a sxi2aΔ	This study
JEC20	JOHE436	MATa	C. deneoformans lab strain	(Kwon-Chung et al. 1992)
XL561	JOHE12568	MATα NAT	XL280α with ectopic NAT insertion	Lin and Heitman, unpublished data
XL562	JOHE12569	MATα NAT	XL280α with ectopic NAT insertion	Lin and Heitman, unpublished data
XL563	JOHE12570	MATα NEO	XL280α with ectopic NEO insertion	Lin and Heitman, unpublished data
XL564	JOHE12571	MATα NEO	XL280α with ectopic NEO insertion	Lin and Heitman, unpublished data
JHG223	JOHE24423	MATa NEO	XL280a with NEO insertion at Safe Haven3	This study
JEC21	JOHE437	MATα	C. deneoformans lab strain	(Kwon-Chung et al. 1992)
CF1816	JOHE20928	MATa NAT	XL280a with H3-mCherry-NAT insertion at Safe Haven3	Fu and Heitman, unpublished data
JHG575	JOHE24584	MATa sxi2aΔ::NAT#19	XL280a sxi2aΔ, NAT and NEO resistant	This study
JHG665	JOHE24517	MATα	Fusion product of XL562 x XL564 x JEC20, NAT and NEO resistant	This study
JHG666	JOHE24518	MATα	Fusion product of XL562 x XL564 x JEC20, NAT and NEO resistant	This study
JHG667	JOHE24519	MATα/α	Fusion product of JHG4 x JHG215 x JEC20, NAT and NEO resistant	This study
JHG668	JOHE24520	MATα/α	Fusion product of JHG4 x JHG215 x JEC20, NAT and NEO resistant	This study
JHG673	JOHE24521	MATα	Fusion product of JHG4 x XL563 x JEC20, NAT and NEO resistant	This study
JHG674	JOHE24522	MATα	Fusion product of JHG4 x XL563 x JEC20, NAT and NEO resistant	This study
JHG683	JOHE24523	MATa/a	Fusion product of CF1816 x JHG223 x JEC21, NAT and NEO resistant	This study
JHG684	JOHE24524	MATa/a	Fusion product of CF1816 x JHG223 x JEC21, NAT and NEO resistant	This study
JHG685	JOHE24525	MATa/a	Fusion product of JHG575 x JHG6 x JEC21, NAT and NEO resistant	This study
JHG686	JOHE24526	MATa/a	Fusion product of JHG575 x JHG6 x JEC21, NAT and NEO resistant	This study
JHG687	JOHE24527	MATa	Fusion product of JHG575 x JHG223 x JEC21, NAT and NEO resistant	This study
JHG688	JOHE24528	MATa	Fusion product of JHG575 x JHG223 x JEC21, NAT and NEO resistant	This study
JHG689	JOHE24529	MATa/a	Fusion product of CF1816 x JHG6 x JEC21, NAT and NEO resistant	This study
JHG690	JOHE24530	MATa/a	Fusion product of CF1816 x JHG6 x JEC21, NAT and NEO resistant	This study
YSB1302	JOHE14398	MATα Cnmcm1Δ::NAT	H99 Cnmcm1Δ::NAT	(Jung et al., 2015)
JHG723	JOHE25241	MATa Cnmcm1Δ::NAT	KN99a Cnmcm1Δ::NAT, generated by dissecting F1 progeny fromYSB1302 x KN99a	This study
YSB1391	JOHE25233	Cnsxi1αΔ::NAT	H99 Cnsxi1α Δ:: NAT	(Jung et al., 2015)
JHG727	JOHE25242	Cnsxi1αΔ::NAT	KN99a Cnsxi2aΔ:: NAT, generated by dissecting F1 progeny from JF289 x H99	This study
JHG719	JOHE25243	sxi1αΔ mcm1Δ::HYG #19	XL280α sxi1αΔ (JHG4) Cdmcm1Δ::HYG rep2-19	This study
JHG720	JOHE25244	sxi1αΔ mcm1Δ::HYG #19	XL280a sxi2aΔ (JHG6) Cdmcm1Δ::HYG rep1-6	This study
JHG721	JOHE25245	sxi2aΔ mcm1Δ::HYG #26	XL280a sxi2aΔ (JHG6) Cdmcm1Δ::HYG rep2-26	This study
JHG732	JOHE25246	mcm1Δ::HYG #21	XL280α Cdmcm1Δ::HYG rep2-21	This study
JHG733	JOHE25247	mcm1Δ::HYG #5	XL280a Cdmcm1Δ::HYG rep1-5	This study
JHG734	JOHE25248	mcm1Δ::HYG #18	XL280a Cdmcm1Δ::HYG rep2-18	This study
JHG735	JOHE25249	mcm1Δ::HYG #22	XL280a Cdmcm1Δ::HYG rep2-22	This study
References: Janbon G, Ormerod KL, Paulet D, Byrnes EJ, Yadav V, Chatterjee G, Mullapudi N, Hon C-C, Billmyre RB, Brunel F, et al. 2014. Analysis of the genome and transcriptome of Cryptococcus neoformans var. grubii reveals complex RNA expression and microevolution leading to virulence attenuation. PLoS Genet. 10(4):e1004261. doi:10.1371/journal.pgen.1004261. Kwon-Chung KJ, Edman JC, Wickes BL. 1…

### Sheet: Table S4 Plasmids
Plasmid name/designation	Permanent_Number	Organism	Bacterial Host	Bacterial_Markers	Yeast_Selection_Markers	Vector_Background	Description	Comments	Sequence	Reference
pMJB127	604	Cryptococcus deneoformans	E. coli	Amp	LEU	pGAD-C1	AD-Sxi1α	For the yeast two-hybrid experiment	>pMJB127 GAAGATCCTTTGATCTTTTCTACGGGGTCTGACGCTCAGTGGAACGAAAACTCACGTTAAGGGATTTTGGTCATGAGATTATCAAAAAGGATCTTCACCTAGATCCTTTTAAATTAAAAATGAAGTTTTAAATCAATCTAAAGTATATATGAGTAAACTTGGTCTGACAGTTACCAATGCTTAATCAGTGAGGCACCTATCTCAGCGATCTGTCTATTTCGTTCATCCATAGTTGCCTGACTCCCCGTCGTGTAGATAACTACGATACGGGAGGGCTTACCATCTGGCCCCAGTGCTGCAATGATACCGCGAGACCCACGCTCACCGGCTCCAGATTTATCAGCAATAAACCAGCCAGCCGGAAGGGCCGAGCGCAGAAGTGGTCCTGCA…	Hull et al., 2005,PMID: 15755915
pMJB128	605	Cryptococcus deneoformans	E. coli	Amp	TRP1	pCDBD2	Sxi1α-BD	For the yeast two-hybrid experiment	>pMJB128 GAAGATCCTTTGATCTTTTCTACGGGGTCTGACGCTCAGTGGAACGAAAACTCACGTTAAGGGATTTTGGTCATGAGATTATCAAAAAGGATCTTCACCTAGATCCTTTTAAATTAAAAATGAAGTTTTAAATCAATCTAAAGTATATATGAGTAAACTTGGTCTGACAGTTACCAATGCTTAATCAGTGAGGCACCTATCTCAGCGATCTGTCTATTTCGTTCATCCATAGTTGCCTGACTCCCCGTCGTGTAGATAACTACGATACGGGAGGGCTTACCATCTGGCCCCAGTGCTGCAATGATACCGCGAGACCCACGCTCACCGGCTCCAGATTTATCAGCAATAAACCAGCCAGCCGGAAGGGCCGAGCGCAGAAGTGGTCCTGCA…	Hull et al., 2005,PMID: 15755915
pMJB129	606	Cryptococcus deneoformans	E. coli	Amp	TRP1	pGBD-C1	BD-Sxi1α	For the yeast two-hybrid experiment	>pMJB129 GAAGATCCTTTGATCTTTTCTACGGGGTCTGACGCTCAGTGGAACGAAAACTCACGTTAAGGGATTTTGGTCATGAGATTATCAAAAAGGATCTTCACCTAGATCCTTTTAAATTAAAAATGAAGTTTTAAATCAATCTAAAGTATATATGAGTAAACTTGGTCTGACAGTTACCAATGCTTAATCAGTGAGGCACCTATCTCAGCGATCTGTCTATTTCGTTCATCCATAGTTGCCTGACTCCCCGTCGTGTAGATAACTACGATACGGGAGGGCTTACCATCTGGCCCCAGTGCTGCAATGATACCGCGAGACCCACGCTCACCGGCTCCAGATTTATCAGCAATAAACCAGCCAGCCGGAAGGGCCGAGCGCAGAAGTGGTCCTGCA…	Hull et al., 2005,PMID: 15755915
pMJB130	607	Cryptococcus deneoformans	E. coli	Amp	LEU	pGAD-C1	AD-Sxi2a	For the yeast two-hybrid experiment	>pMJB130 GAAGATCCTTTGATCTTTTCTACGGGGTCTGACGCTCAGTGGAACGAAAACTCACGTTAAGGGATTTTGGTCATGAGATTATCAAAAAGGATCTTCACCTAGATCCTTTTAAATTAAAAATGAAGTTTTAAATCAATCTAAAGTATATATGAGTAAACTTGGTCTGACAGTTACCAATGCTTAATCAGTGAGGCACCTATCTCAGCGATCTGTCTATTTCGTTCATCCATAGTTGCCTGACTCCCCGTCGTGTAGATAACTACGATACGGGAGGGCTTACCATCTGGCCCCAGTGCTGCAATGATACCGCGAGACCCACGCTCACCGGCTCCAGATTTATCAGCAATAAACCAGCCAGCCGGAAGGGCCGAGCGCAGAAGTGGTCCTGCA…	Hull et al., 2005,PMID: 15755915
pMJB131	608	Cryptococcus deneoformans	E. coli	Amp	TRP1	pCDBD2	Sxi2a-BD	For the yeast two-hybrid experiment	>pMJB131 GAAGATCCTTTGATCTTTTCTACGGGGTCTGACGCTCAGTGGAACGAAAACTCACGTTAAGGGATTTTGGTCATGAGATTATCAAAAAGGATCTTCACCTAGATCCTTTTAAATTAAAAATGAAGTTTTAAATCAATCTAAAGTATATATGAGTAAACTTGGTCTGACAGTTACCAATGCTTAATCAGTGAGGCACCTATCTCAGCGATCTGTCTATTTCGTTCATCCATAGTTGCCTGACTCCCCGTCGTGTAGATAACTACGATACGGGAGGGCTTACCATCTGGCCCCAGTGCTGCAATGATACCGCGAGACCCACGCTCACCGGCTCCAGATTTATCAGCAATAAACCAGCCAGCCGGAAGGGCCGAGCGCAGAAGTGGTCCTGCA…	Hull et al., 2005,PMID: 15755915
pMJB132	609	Cryptococcus deneoformans	E. coli	Amp	TRP1	pGBD-C1	BD-Sxi2a	For the yeast two-hybrid experiment	>pMJB132 GAAGATCCTTTGATCTTTTCTACGGGGTCTGACGCTCAGTGGAACGAAAACTCACGTTAAGGGATTTTGGTCATGAGATTATCAAAAAGGATCTTCACCTAGATCCTTTTAAATTAAAAATGAAGTTTTAAATCAATCTAAAGTATATATGAGTAAACTTGGTCTGACAGTTACCAATGCTTAATCAGTGAGGCACCTATCTCAGCGATCTGTCTATTTCGTTCATCCATAGTTGCCTGACTCCCCGTCGTGTAGATAACTACGATACGGGAGGGCTTACCATCTGGCCCCAGTGCTGCAATGATACCGCGAGACCCACGCTCACCGGCTCCAGATTTATCAGCAATAAACCAGCCAGCCGGAAGGGCCGAGCGCAGAAGTGGTCCTGCA…	Hull et al., 2005,PMID: 15755915
pMJB137	611	Cryptococcus deneoformans	E. coli	Amp	LEU	pGAD-C1	AD-Sxi2aN (661 truncated)	For the yeast two-hybrid experiment	>pMJB137 GAAGATCCTTTGATCTTTTCTACGGGGTCTGACGCTCAGTGGAACGAAAACTCACGTTAAGGGATTTTGGTCATGAGATTATCAAAAAGGATCTTCACCTAGATCCTTTTAAATTAAAAATGAAGTTTTAAATCAATCTAAAGTATATATGAGTAAACTTGGTCTGACAGTTACCAATGCTTAATCAGTGAGGCACCTATCTCAGCGATCTGTCTATTTCGTTCATCCATAGTTGCCTGACTCCCCGTCGTGTAGATAACTACGATACGGGAGGGCTTACCATCTGGCCCCAGTGCTGCAATGATACCGCGAGACCCACGCTCACCGGCTCCAGATTTATCAGCAATAAACCAGCCAGCCGGAAGGGCCGAGCGCAGAAGTGGTCCTGCA…	Hull et al., 2005,PMID: 15755915
pMJB140	613	Cryptococcus deneoformans	E. coli	Amp	TRP1	pGBD-C1	BD-Sxi2aN (661 truncated)	For the yeast two-hybrid experiment	>pMJB140 GAAGATCCTTTGATCTTTTCTACGGGGTCTGACGCTCAGTGGAACGAAAACTCACGTTAAGGGATTTTGGTCATGAGATTATCAAAAAGGATCTTCACCTAGATCCTTTTAAATTAAAAATGAAGTTTTAAATCAATCTAAAGTATATATGAGTAAACTTGGTCTGACAGTTACCAATGCTTAATCAGTGAGGCACCTATCTCAGCGATCTGTCTATTTCGTTCATCCATAGTTGCCTGACTCCCCGTCGTGTAGATAACTACGATACGGGAGGGCTTACCATCTGGCCCCAGTGCTGCAATGATACCGCGAGACCCACGCTCACCGGCTCCAGATTTATCAGCAATAAACCAGCCAGCCGGAAGGGCCGAGCGCAGAAGTGGTCCTGCA…	Hull et al., 2005,PMID: 15755915
pJunH7	614	Cryptococcus deneoformans	E. coli	Amp	LEU	pGADT7	AD-Mcm1	For the yeast two-hybrid experiment	>pJunH7 GAAGATCCTTTGATCTTTTCTACGGGGTCTGACGCTCAGTGGAACGAAAACTCACGTTAAGGGATTTTGGTCATGAGATTATCAAAAAGGATCTTCACCTAGATCCTTTTAAATTAAAAATGAAGTTTTAAATCAATCTAAAGTATATATGAGTAAACTTGGTCTGACAGTTACCAATGCTTAATCAGTGAGGCACCTATCTCAGCGATCTGTCTATTTCGTTCATCCATAGTTGCCTGACTCCCCGTCGTGTAGATAACTACGATACGGGAGGGCTTACCATCTGGCCCCAGTGCTGCAATGATACCGCGAGACCCACGCTCACCGGCTCCAGATTTATCAGCAATAAACCAGCCAGCCGGAAGGGCCGAGCGCAGAAGTGGTCCTGCAA…	This study
pJunH10	615	Cryptococcus deneoformans	E. coli	Kana	TRP1	pGBKT7	BD-Mcm1	For the yeast two-hybrid experiment	>pJunH10 GAAGATCCTTTGATCTTTTCTACGGGGTCTGACGCTCAGTGGAACGAAAACTCACGTTAAGGGATTTTGGTCATGAGATTATCAAAAAGGATCTTCACCTAGATCCTTTTAAATTAAAAATGAAGTTTTAAATCAATCTAAAGTATATATGAGTAACCTGAGGCTATGGCAGGGCCTGCCGCCCCGACGTTGGCTGCGAGCCCTGGGCCTTCACCCGAACTTGGGGGGTGGGGTGGGGAAAAGGAAGAAACGCGGGCGTATTGGCCCCAATGGGGTCTCGGTGGGGTATCGACAGAGTGCCAGCCCTGGGACCGAACCCCGCGTTTATGAACAAACGACCCAACACCGTGCGTTTTATTCTGTCTTTTTATTGCCGTCATAGCGCGGGTT…	This study
