## Supplementary material for "Homeodomain protein Sxi1α independently controls cell-cell fusion and gene expression during sexual reproduction in *Cryptococcus deneoformans*": Table S5

### Sheet: Table S5
Primer name	Primer Sequence (5’-3’)	Purpose
JOHE52910/JH96	GGTTGGTGACTGGATCAAAGGTTTTAGAGCTAGAAATAGCAAGTT	CdSXI1α_guide1_sgRNAF, gRNA assembly
JOHE52911/JH97	CTTTGATCCAGTCACCAACCAACAGTATACCCTGCCGGTG	CdSXI1α_guide1_PCnU6-R, gRNA assembly
JOHE52708/JH32	AACTTATGAGGTGGAGCGATGA	CdSXI1α_Ko5’_F, donor construction
JOHE52709/JH33	AATTCACTGGCCGTCGTTTTCGATGGTATATAAAGGGGAAGG	CdSXI1α_Ko5’_R, donor construction
JOHE52710/JH34	TTGGCGTAATCATGGTCATAGCTATGCCGCAAGTATGGGAGTC	CdSXI1α_Ko3’_F, donor construction
JOHE52711/JH35	CCAAATTATGGCGATTGCTG	CdSXI1α_Ko3’_R, donor construction
JOHE52704/JH28	AAAACGACGGCCAGTGAATT	NAT_KO_front_F, donor construction
JOHE52705/JH29	AAGCGACGAATGTTCTGGAGT	NAT_KO_front_R, donor construction
JOHE52706/JH30	GAAGAAATGGATGTGCGTTGG	NAT_KO_back_F, donor construction
JOHE52707/JH31	AGCTATGACCATGATTACGCCA	NAT_KO_back_R, donor construction
JOHE52954/JH102	CCTGCATTACATCTACCTATCACTGATCCAATTCTTACTATCTCCAGTTCTACCATCACCGCTGCGAGGATGTGAGCTGG	CdSXI2a_NEO60nt_F, donor construction
JOHE52955/JH103	CCCCGACGAAGCGCTTTCAGGCGCATCTAATCCTTCACGCTTGTATTGCATACAAATCTCGGTTTATCTGTATTAACACG	CdSXI2a_NEO60nt_R, donor construction
JOHE52908/JH94	GATTGTGGGCGGCGTAAACTTGTTTTAGAGCTAGAAATAGCAAGTT	CdSXI2a_NEO60nt_guide1_sgRNAF, gRNA assembly
JOHE52909/JH95	AAGTTTACGCCGCCCACAATCAACAGTATACCCTGCCGGTG	CdSXI2a_NEO60nt_guide1_PCnU6-R, gRNA assembly
JOHE52956/JH104	GCATCCGAGAGGCCATTGAAAGTTTTAGAGCTAGAAATAGCAAGTT	CdSXI2a_NEO60nt_guide2_sgRNAF, gRNA assembly
JOHE52957/JH105	TTTCAATGGCCTCTCGGATGCAACAGTATACCCTGCCGGTG	CdSXI2a_NEO60nt_guide2_pCnU6-R, gRNA assembly
JOHE52696/JH24	AGGGAACAAGTTGGTAACGG	CdSXI1α_InternalF, deletion genotyping
JOHE52697/JH25	GACGGACGACAGTATGGTCTA	CdSXI1α_InternalR, deletion genotyping
JOHE53067/JH127	GGTGGGACAAGTCAAAGATG	CdSXI1α_5junctionF, deletion genotyping
JOHE53068/JH128	GGGCGAGTTTACTAATGGAA	CdSXI1α_5junctionR, deletion genotyping
JOHE53069/JH129	CGCCACTCTTGACGATACGG	CdSXI1α_3junctionF, deletion genotyping
JOHE53070/JH130	GCAATTCGGTGAGGACCATT	CdSXI1α_3junctionR, deletion genotyping
JOHE53057/JH121	ACAAAGGTCCAGGTCCGAAGT	CdSXI2a_internalF, deletion genotyping
JOHE53058/JH122	CCGCCATTGGGAGGAAGTAA	CdSXI2a_internalR, deletion genotyping
JOHE53073/JH133	ACAGGCGTGGAAGCACTAAA	CdSXI2a_5junctionF, deletion genotyping
JOHE53074/JH134	GAGCAAGGTGGGATGACAGG	CdSXI2a_5junctionR, deletion genotyping
JOHE53075/JH135	GAGGACGACGTGGCGTTCGA	CdSXI2a_3junctionF, deletion genotyping
JOHE53076/JH136	TGTGAGGTTGCCGGAGGGTA	CdSXI2a_3junctionR, deletion genotyping
JOHE54892/JH255	TCGTGTACGTTTGAGGACATTTCTTTTTACCATTGACACCTTCCCCTTTATATACCATCGGCTGCGAGGATGTGAGCTGG	CdSXI1α_NEO60nt_F, donor construction
JOHE54893/JH256	TCTAGATGAAAAAAAAAAAACACCTTACAGGATCGGATTGGACTCCCATACTTGCGGCATGGTTTATCTGTATTAACACG	CdSXI1α_NEO60nt_R, donor construction
JOHE54894/JH257	CAGATTACGGGACGGTTCAA	CdSXI1α_NEO60_5junctionF, deletion genotyping
JOHE54895/JH258	GGTGGATTAGTGGAGGATGGA	CdSXI1α_NEO60_5junctionR, deletion genotyping
JOHE54896/JH259	ACCGCTTCCTCGTGCTTTAC	CdSXI1α_NEO60_3junctionF, deletion genotyping
JOHE54897/JH260	GTCTACCGTGGGATTTCTGT	CdSXI1α_NEO60_3junctionR, deletion genotyping
JOHE55008/JH261	GTTCTCTGACCCAAAACATCGTTTTAGAGCTAGAAATAGCAAGTT	CdSH3_sgRNAF, gRNA assembly
JOHE55009/JH262	GATGTTTTGGGTCAGAGAACAACAGTATACCCTGCCGGTG	CdSH3_PCnU6R, gRNA assembly
JOHE56015/JH275	CCTGCATTACATCTACCTATCACTGATCCAATTCTTACTATCTCCAGTTCTACCATCACCAAAACGACGGCCAGTGAATT	CdSXI2a _NAT60nt_F, donor construction
JOHE56016/JH276	CCCCGACGAAGCGCTTTCAGGCGCATCTAATCCTTCACGCTTGTATTGCATACAAATCTCAGCTATGACCATGATTACGC	CdSXI2a _NAT60nt_R, donor construction
JOHE56017/JH277	CCCGCTCTACCAACACGCTAC	CdSXI2a _NAT60_5junctionF, deletion genotyping
JOHE56018/JH278	CGCCACGTCGTCCTTTCTCG	CdSXI2a _NAT60_5junctionR, deletion genotyping
JOHE56019/JH279	TTTCACCCTTTGTGGACTGG	CdSXI2a _NAT60_3junctionF, deletion genotyping
JOHE56020/JH280	CACGCATCCTCTTCGTTGTCTT	CdSXI2a_NAT60_3junctionR, deletion genotyping
JOHE56605/JH314	GGAGGCCAGTGAATTCATGGAGGATTCCTATTCACCC	AD-CdMcm1 Y2H construct
JOHE56606/JH315	CGAGCTCGATGGATCCTTACATCCCAATACCCATCAAC	AD-CdMcm1 Y2H construct
JOHE56607/JH316	CATGGAGGCCGAATTCATGGAGGATTCCTATTCACCC	BD-CdMcm1 Y2H construct
JOHE56608/JH317	GCAGGTCGACGGATCCTTACATCCCAATACCCATCAAC	BD-CdMcm1 Y2H construct
JOHE56698/JH362	GATTGCGGACGATAATGATAGGTTTTAGAGCTAGAAATAGCAAGTT	CdMcm1_HYG60nt_guide1_sgRNAF, gRNA assembly
JOHE56699/JH363	CTATCATTATCGTCCGCAATCAACAGTATACCCTGCCGGTG	CdMcm1_HYG60nt_guide1_PCnU6-R, gRNA assembly
JOHE56700/JH364	GAGTGGCCCATGTCCCATTGTGTTTTAGAGCTAGAAATAGCAAGTT	CdMcm1_HYG60nt_guide2_sgRNAF, gRNA assembly
JOHE56701/JH365	ACAATGGGACATGGGCCACTCAACAGTATACCCTGCCGGTG	CdMcm1_HYG60nt_guide2_PCnU6-R, gRNA assembly
JOHE56704/JH368	CTAGTTCGCTTCTGGTTTCACCTCCCCCGGAGTATCCCATCCAACCGACTCGACCAGAAAGCTGCGAGGATGTGAGCTGGA	CdMcm1_HYG60nt_F, donor construction
JOHE56705/JH369	AAGGGGAAACAACCGATTCTTCGTGGCGTTCGCCCGGTTCTCTTCTTTCGACACCACGATGGTTTATCTGTATTAACACG	CdMcm1_HYG60nt_F, donor construction
JOHE56709/JH373	GATTTGTCTTCCCACTTTCC	CdMcm1_HYG 3' junction R, deletion genotyping
JOHE56710/JH374	GGAAATCATAGGCTCACCACA	CdMcm1_HYG 5' junction F , deletion genotyping
JOHE56714/JH378	TGGGCGAGTTTACTAATGGAA	CdMcm1_HYG 5' junction R, deletion genotyping
JOHE56715/JH379	GTCGCCAACATCTTCTTCTG	CdMcm1_HYG 3' junction F, deletion genotyping
JOHE56613/JH322	TTTGTCTACTCTTCCTCCATCCTC	CdMcm1_internal1F, deletion genotyping
JOHE56614/JH323	CCAACTTTATGCCCATCTCG	CdMcm1_internal1R, deletion genotyping
JOHE56853/JH400	CTTGGCGATACGACCTCACA	CnMcm1 internalF, deletion genotyping
JOHE56854/JH401	CTCAGGCTGGTTCGGATTAG	CnMcm1 internalR, deletion genotyping
